# Determination of primary microRNA processing in clinical samples by targeted pri-miR-sequencing

**DOI:** 10.1101/2020.04.30.070912

**Authors:** Thomas Conrad, Evgenia Ntini, Benjamin Lang, Luca Cozzuto, Jesper B Andersen, Jens U Marquardt, Julia Ponomarenko, Gian Gaetano Tartaglia, Ulf A V Ørom

## Abstract

MicroRNA expression is important for gene regulation and deregulated microRNA expression is often observed in disease such as cancer. The processing of primary microRNA transcripts is an important regulatory step in microRNA biogenesis. Due to low expression level and association with chromatin primary microRNAs are challenging to study in clinical samples where input material is limited.

Here, we present a high-sensitivity targeted method to determine processing efficiency of several hundred primary microRNAs from total RNA using as little as 500 thousand Illumina HiSeq sequencing reads. We validate the method using RNA from HeLa cells and show the applicability to clinical samples by analyzing RNA from normal liver and hepatocellular carcinoma.

We identify 24 primary microRNAs with significant changes in processing efficiency from normal liver to hepatocellular carcinoma, among those the highly expressed miRNA-122 and miRNA-21, demonstrating that differential processing of primary microRNAs is occurring and could be involved in disease. With our method presented here we provide means to study pri-miRNA processing in disease from clinical samples.
