## Supplementary Table 2 for "Determination of primary microRNA processing in clinical samples by targeted pri-miR-sequencing"

### Sheet: Sheet1
miRNA	1	2	3	4	5	6	7	8	9	10	11	12	13	14	15	16	17	18	19	20	21	22	23	24	25	26	27	28	29	30	31	32	33	34	35	36	37	38	39	40	NL1	NL2	NL3	NL4	NL5	NL6	NL7	NL8	NL9
hsa-let-7a-1			0.0995521					0.219609	0.233644		0.0548546	0.0498008		0.0823724	0.0897871			0.0157036		0.0445791	0.0167532		0.0226424	0.0638548	0.0179126	0.0345812	0.153082		0.0143586	0.0192211	0.0283808	0.0466327	0.0225023	0.0364594	0.0129656	0.0104163		0.02252	0.0550705	0.00531711			0.560179		0.778286
hsa-let-7a-2
hsa-let-7a-3			0.78466						1.39423						0.227525	0.289017			0.109207	0.0242601			0.984425	0.0628142	0.0744601	0.202429			0.116904	0.223755	0.189084	0.0853607	0.0841043	0.134055		0.205633	0.0857263	0.0312745		0.0421053
hsa-let-7b								0.373134			0.505748				0.179147					0.1337				0.144491	0.103654		0.410715	0.999998	0.0918839			0.271476		0.265957		0.147898	0.120889	0.246385						0.132084			1.63845		0.469617
hsa-let-7c			0.105747		0.178891	0.255083		0.584906		0.153433	0.26424		0.251592		0.175582	0.0258589	0.0523013	0.170951		0.052315	0.034181	0.5	0.0407	0.0925599	0.0807432	0.0471259	0.079345	0.316726	0.0321683	0.146789	0.217262	0.0824463	0.0515597	0.100642	0.162734	0.0534169	0.0755317	0.0925329		0.0160982	0.580617					0.395473		0.962941
hsa-let-7d			0.121175		0.110102			0.38586	0.272311	0.150716	0.10976	0.0896294	0.252845		0.358493	0.0704224	0.0933812	0.122582	0.0544098	0.0984331	0.122137	0.0707714	0.0733948	0.202601	0.0380298	0.13947		0.0255526	0.0567655	0.106143	0.222346	0.189425	0.0476955	0.254897	0.046258	0.0484189		0.191739	0.198867	0.0431741	0.191354		0.574208	0.690909			0.859303	0.999799
hsa-let-7e	1.06939							0.701763			0.999998									0.15674									0.953489		0.715992					0.82243							0.71899			0.01317	1.0111
hsa-let-7f-1			0.494846					0.803348				0.342466			0.0589623	0.0500501			0.129534					0.0960132	0.113074	0.0654022		0.195652	0.0851621	0.118562	0.0994612	0.0818928		0.034229		0.0727074		0.0133349	0.067541	0.0118474								0.929981
hsa-let-7f-2
hsa-let-7g					0.60876			1.10142			0.270949		0.420291		0.511785			0.158032	0.068138	0.151194	1.16027	0.34358	0.367187	0.29505		0.785217	0.324492	0.0334336	0.548488	0.139575	0.0540102	0.270167	0.11275	0.177151	0.0675869	0.148281	0.0927643	0.173147	0.279597	0.021796	1.50829
hsa-let-7i					0.652482				1						1.226	1.21568	0.373078	0.706339	0.203251	0.10015	0.344927			1.1008	0.343854				0.894231	1.32039		0.244706	0.70957	0.520398		0.263607		0.0743019	0.127226	0.260498			1.25344	0.0851597	0.606357
hsa-mir-1-1																																			1.16462
hsa-mir-1-2
hsa-mir-100								0.493007		0.132188	0.320652				0.111423	0.0961651			0.167451	0.140449				0.0527042			0.631386			0.0833681		0.188796		0.0739957	0.0326267	0.124456	0.0568533			0.0442683						0.530432
hsa-mir-101-1								0.0851063							0.0380484				0.0258416	0.0368527		0.324807	0.0236967	0.039576					0.0791627	0.0459613		0.026376	0.0129138	0.0127973		0.0295773		0.0432466	0.0332458	0.0124255								0.374382
hsa-mir-101-2
hsa-mir-103a-1
hsa-mir-103a-2
hsa-mir-106a																				0.113766															1
hsa-mir-106b	0.222223			0.170649				0.216718	0.500558	0.231214	0.351953	0.159872		0.135828	0.560939	0.0494084	0.0755284	0.029691	0.110739	0.0334532	0.0640304	0.0790587	0.0279527	0.29261	0.114318	0.200905	0.199563		0.0342233	0.185468	0.123868	0.209401	0.0484235	0.255111	0.0323814	0.0472878	0.0657918	0.180492	0.0492641	0.123845			1.29159	0.240521	0.00130638		0.397673	0.467337	2.71601
hsa-mir-107
hsa-mir-10a								0.672086										0.126521	0.246305	0.0328569						0.434783						0.763052			1.26562										1.0001
hsa-mir-10b																													0.395939			0.0409291			0.673257
hsa-mir-122	0.255949	0.0423013	0.017366	0.0527923		0.050493	0.129534		0.0338218	0.01041	0.027484	0.0153843	0.0379599	0.0132691	0.120026	0.0177094	0.0166731	0.0789764	0.00809255	0.0689192	0.00464177	0.0318519	0.0115693	0.0327856	0.0119386	0.0330835	0.040857	0.00682408	0.0841177	0.02639	0.027256	0.0305281	0.0411513	0.0188152	0.0160149	0.0149941	0.0136851	0.00473639	0.0262207	0.00794377	0.221439	0.519232	0.363313	0.105036	0.155138	0.144113	0.0889384	0.101924	0.305609
hsa-mir-1226		0.0223439	0.0267563	0.0391286	0.0425325	0.055721	0.0914231	0.232901	0.0189925	0.0391142	0.015933	0.00830075	0.0155669	0.0228914	0.0385011	0.0137239	0.00568441	0.00624671	0.0151446	0.0156441	0.00785307	0.00438871	0.0192834	0.0226823	0.018739	0.00717684	0.0231982	0.035102	0.00728399	0.00764521	0.0103524	0.0116471	0.0110709	0.0134975	0.00441845	0.015613	0.00660288	0.0153994	0.0203898	0.0100918	0.0108732		0.0545193	0.0173384	0.119818	0.00292985	0.0129623	0.000135248	0.000610599
hsa-mir-124-1
hsa-mir-124-2					1										1								1						0.365854	0.732448				0.999998	0.74795
hsa-mir-124-3
hsa-mir-1256
hsa-mir-1258
hsa-mir-125a											0.338409				0.425986	2.31579				0.0174749									0.100834						0.440164			0.437977	0.343254
hsa-mir-125b-1
hsa-mir-125b-2
hsa-mir-126									0.521738	0.101112	0.0469814				0.0946548			0.6098	0.0275292	0.0744879	0.0729262			0.211865	0.0504589	0.0736174	0.18073		0.0821057	0.0611807	0.0179808	0.112238	0.0280234	0.0183079	0.20521	0.120627	0.0295355	0.00650915	0.0555356	0.0211056					0.562907	0.22567	0.288235	0.566225
hsa-mir-127			0.808333		0.999996			0.552407		0.820512		0.30426			0.293687			0.806482	0.931009	0.925927					0.490567	1.52084				0.88618	0.298507	0.270325	0.316419	1.68789		0.584482		1.34998	0.590285	0.612954						0.81818
hsa-mir-1271								0.673911	0.934912		0.760351				0.775454			0.687503		0.625821			0.887853			1.61851		0.511073	0.434938		0.40553	0.41039		0.648885		0.406832			0.653385	0.700922
hsa-mir-1275
hsa-mir-128-1
hsa-mir-128-2
hsa-mir-1285-1	0.526859		0.755941	0.571864	0.53053			0.782007		0.621379	0.912431	0.622047	1	1.26775	0.539511	0.725121	0.367139	0.432934	0.711835	0.486461	0.430931	1.18966	0.457081	0.59376	0.708758	0.726427	1	0.327221	0.810848	0.290493	0.994894	0.478321	0.732921	1.09467	1.05606	0.57259	0.623038	0.460555	0.870981	0.375425	0.490989				1.00967	1.31356
hsa-mir-1285-2
hsa-mir-129-1
hsa-mir-129-2
hsa-mir-1290
hsa-mir-1297
hsa-mir-1301	0.522522			0.379987	0.940339			1.06972		0.787845		0.999999					1.28236	0.712251	0.625541	0.364219					0.625244	0.951201		0.713159	0.177408	0.524358	0.848735	0.371476	0.447416	0.683924		0.635085	0.146722	0.466479	0.569533	0.649224
hsa-mir-130a				1				0.314741				0.200841			0.0528821														0.147325			0.129947	0.298229	0.152542	0.508845	0.102087		0.284336		0.0738725		1.98673
hsa-mir-130b			0.723223											1				0.871859	0.426088					0.999997		0.734807	0.593749	0.730484	0.438985			0.380432	0.30788	0.468383		0.369333	0.453333	0.201653						1.50948			1	0.976563
hsa-mir-132
hsa-mir-1322
hsa-mir-133a-1	0.940001			1.02346	0.506462	0.761366		0.931219		0.666362	0.309278	1.16303	1.03071	0.485623	0.657931	0.466406	0.727136	1.32315	1.09614	0.961749		0.924774	0.862745	0.849097	0.682071	0.907179	0.626866	0.892855	1.10256	0.927435	0.719964	0.597622	0.979783	1.16937	1.17964	0.82278	0.865267	1.19818	0.867242	0.968145	1.43102
hsa-mir-133a-2																																			0.597404
hsa-mir-133b
hsa-mir-134				0.999996				0.843839							2.39593					0.701923				0.999999		1			0.675677			1.459	0.51926	0.582562		0.680727	0.407999			0.635818	1.00839			0.441736
hsa-mir-135a-1	0.725349	1.00048	1.00092	0.748606	0.602373	0.829408	0.934293	1.4072	1.15433	0.768247	0.878096	0.724545	0.697976	0.798155	0.743793	0.905375	0.908409	0.714893	0.819892	0.868455	0.902738	0.86941	0.657252	0.932243	1.02186	0.825405	0.796253	0.579726	0.626742	0.817121	0.62512	0.831124	0.83548	0.854119	0.874055	0.777066	0.835656	0.843752	0.769357	0.916388	0.795981	1.10063	0.538285	0.737173	1.50912	0.62738	0.877026	0.867119	0.854153
hsa-mir-135a-2
hsa-mir-135b											1						0.986842			0.541908									1.042					1		0.234344	1
hsa-mir-136		1						0.430464										0.567084										1.08017	1.09091			0.319494			1.57471	0.13541			1.17949
hsa-mir-137
hsa-mir-138-1
hsa-mir-138-2
hsa-mir-139																																			1
hsa-mir-140										0.617285					0.582571	0.99713		0.703037			1.46684					0.427933			0.115337		0.235475	0.0940665	0.772159	0.140221	0.513967	0.546087			0.207793	0.157666	1.00027
hsa-mir-141																											1									0.0277668												1.00181
hsa-mir-142								0.77397							0.766953	0.999997	0.411365	0.423729		0.156525			0.307328	0.127795					0.0543835	0.0373906	0.0611527	0.232896	0.137669	0.0357615	0.719539	0.143654	0.400798		0.201946	0.0593347	0.330972		1.77091				0.647703	0.403336
hsa-mir-143								0.211992			0.204499				0.407895				0.0434309	0.0666667					0.0562273			0.251329	0.515192			0.119261				0.0489618		0.0686485						0.140378		0.294101	0.37579
hsa-mir-144			1																1.79311					4.81818			1				1							1		0.999998						0.925809
hsa-mir-145			1			0.482489	1	0.451805	0.412037	0.302114				0.514205	0.517598				0.271303	0.142194		0.999999		1.20181	0.0837416	0.261512		0.443567	0.376922	0.295592	0.214384	0.378854	0.18971	0.142		0.314499	0.209303	0.149574	0.162649	0.198174		1.00248		0.547065		0.0466907	0.651448
hsa-mir-146a								0.234448		0.507938	0.5291	0.22472					0.390244			0.0683658									0.0665239			0.0912141		0.0436995		0.192741		0.0989831								0.606824	0.919685
hsa-mir-146b					1.17433			0.79324							0.196271		0.202717		0.0602295			0.298578			0.0570934	0.0995411				0.0431543	0.0999375	0.068412		0.0462642	0.804211	0.057162		0.0971791	0.2331		0.110772						0.52723
hsa-mir-147a
hsa-mir-147b
hsa-mir-148a											0.182439				0.358318					0.0293295				0.0720438					0.0684951					0.0149352	0.0653913	0.016794								0.454981
hsa-mir-148b	1		0.966943		0.935434			1.68421		1.14865	1.3	0.590423		1.10274	0.164338	1.13954	0.19546		0.633095	0.475371	0.965191	0.73273	1.42966	0.160096	0.458334	0.343915		0.104987	0.773664	0.227699	0.289192	0.470773	0.469503	0.403501		0.250061		0.527028	0.304676	0.256134			0.813089			1.9043
hsa-mir-149																				0.904348
hsa-mir-150								1			0.999999				1			0.955555	1							0.999999			0.578261			0.165198		0.999999
hsa-mir-151a	0.542307		0.271111	0.33243	0.315806			0.789914		0.712643			0.298063		0.749124		0.67046	0.55362	0.32922	0.328841		0.19659	0.584849	0.185109	0.831373		0.555023	0.5343		0.109635	0.224818	0.351604	0.675716	0.610912	0.552198	0.275822	0.212291	0.265698	0.276273	0.242086							1
hsa-mir-152																		0.698414	1.06952	0.423364							0.561404					0.49505		0.160349	0.241666		0.18866
hsa-mir-153-1
hsa-mir-153-2																				0.999999																0.219226
hsa-mir-155			0.241568	0.743515			1	0.422421		0.386846	0.304432	0.198092			0.627912	0.532896	0.272079	0.387089	0.479223	0.839776		0.152045		0.172952	0.351659	0.663315	0.565657	0.392813	0.242348	0.271837	0.427863	0.410655	0.716161	0.96537	0.517242	0.352331	0.519318	0.342955	0.418471	0.588828	2.27244			0.390179		0.658626	0.340052
hsa-mir-15a								0.408283		1				0.999998			1	0.962966		0.532817				1.23145		0.814284			0.458797	0.829647		0.8004		0.697254	0.600618	0.176044			0.635937		0.999998
hsa-mir-15b				0.234377				0.771654	0.115207						0.0652742	0.0287853		0.120962	0.0836687	0.0686136				0.056625	0.0783143				0.0351158		0.0893469	0.12777		0.0563577	0.0768806	0.0492413		0.0517054	0.0395904	0.0519699
hsa-mir-16-1								1.80249							0.426779			0.935483		0.841667		0.999999		0.215517	1				0.625	0.565895		0.875126		0.665865		0.847293			0.285715
hsa-mir-16-2																				0.696131	1		1		1.50909			0.999998	1.1677					0.997141		0.785715				0.378504
hsa-mir-17				0.309751				0.110375	0.0453207	0.136519					0.0726924			0.0810958		0.116438	0.0985342		0.1554	0.041673		0.0350724	0.0402252	0.0546656		0.0227208	0.00553955	0.0468031		0.0387611		0.0333345		0.0306984
hsa-mir-181a-2
hsa-mir-181b-1		1		0.980001				0.788793	0.46104	0.652482	1.05389	1		1.43182	0.636017	1	1		0.594228	0.788252		3.39191	0.791604	0.34824	0.209544	0.271218	0.852846	0.64156	0.423006	0.350168	0.521826	0.917315		0.850113		0.925094		0.508822	1.20176	0.596535
hsa-mir-181b-2
hsa-mir-181c															0.999999					1									0.42579	1.75		1			0.728071	1.38462
hsa-mir-181d															0.999998														0.860412							0.521008
hsa-mir-182																														1		0.735296				0.51163		0.999998	0.682925
hsa-mir-183											1																									0.650124								1.00037
hsa-mir-184
hsa-mir-185												1		0.805557	1.29177		0.766235		0.396349	0.293909			0.610839			0.780328		0.271367		0.324325	0.328282	0.332895		0.948499		0.403908	0.218213		0.423844	0.270018
hsa-mir-186	0.415014	0.218079	0.293544	0.302866	0.275164	0.287413		0.583671	0.393313	0.52924	0.339896	0.384617	0.199798	0.421977	0.36268	0.168058	0.234145	0.0553959	0.160722	0.226352	0.340301	0.0909699	0.382063	0.433968	0.217448	0.316188	0.449848	0.0927619	0.267709	0.154214	0.24308	0.545176	0.203942	0.247303	0.0984216	0.299537	0.110558	0.489503	0.339428	0.381281			0.611207				1.17353		0.00310698
hsa-mir-187
hsa-mir-18a			0.39481	0.867649	0.87673	1.29933	0.842704	1.14335	0.869382	1.37421	0.601206	1.47541	0.619918	1.36085	0.411261	0.446013	0.954004	1.19533	0.7284	0.966725	1.3288	1.11177	0.59883	0.771582	0.807301	1.10037	1.01663	0.307355	0.632249	1.05229	0.904427	0.849194	1.13385	0.794056	0.566994	0.832203	0.424002	0.952096	0.604792	0.852104	0.747647		0.00165398	0.434315	0.451454	0.682315	0.242703	0.63813	0.801797
hsa-mir-18b															0.999999					0.309406
hsa-mir-1908					0.636												0.10925		0.0834375	0.0616237					0.0511397			0.087184	0.00687972			0.0258093		0.0199574		0.0838524		0.0172125	0.0509606	0.0873768		0.0422389						0.00181513
hsa-mir-191		0.680937		0.765433					0.711863									0.125402		0.0419062						0.167801	0.693069	0.0991568	0.117459		0.0741289			0.0140895	0.140997	0.081346	0.0632511		0.0774441		0.280838
hsa-mir-1915														0.927153			0.306978				0.298741									0.3406						0.271863	0.0719784
hsa-mir-192				0.326889	0.46798	0.63	0.319035		0.814722	0.28378	0.292499	0.264753	0.50813	0.341533	0.7358	0.0923144	0.173487	0.280254	0.0948672	0.3053	0.149916		0.136079	0.228756	0.125363	0.365077		0.388665		0.558739	0.462989	0.203351	0.177074	0.354323	0.276474	0.26138	0.0446018	0.0959219	0.286645	0.0909039	0.46619						0.287333
hsa-mir-193a											0.999999				0.538232			0.647062	0.209905	0.584468	0.282486				0.375161					1.43899				0.456603	0.454462	0.683976	0.579318	0.0741472				0.522324			0.999998	2.08318	0.533665		0.156664
hsa-mir-193b			0.359712		0.368421	0.529411			0.833332						0.552336	1.23478	0.230841	0.114088	0.0782767	0.220409			0.208625	0.466526	0.084746			0.239808	0.135614			0.161092	0.0877758	0.0541819			0.0537398		0.0534323				0.995555
hsa-mir-194-1																		1						1		0.999996			1.47619				0.999998	5.82964			0.706669	2.09524	1
hsa-mir-194-2				0.49363			0.344537		0.849058	0.187091	0.368521			0.286558	0.235187	0.0604975			0.0371741	0.0813669		0.216407	0.0713981	0.0554904	0.0419162			0.149086		0.0833508		0.0483939	0.0632125	0.0465415	0.0121588	0.034875	0.0128999	0.0897709	0.276416	0.0170867
hsa-mir-195			0.356771					0.510638							0.215518					0.153617					0.440529		0.291667					0.13742		0.149414
hsa-mir-196a-1
hsa-mir-196a-2			0.999995																									0.999999		1.13333					1	0.50289
hsa-mir-196b																																				0.667494
hsa-mir-197		0.830739	0.210305		0.77018	0.565749	1.65777	0.759516	1.10072	0.565463	0.406496	0.334653	0.585118	0.342604	0.627206	0.40059	0.567714	0.48455	0.334136	0.402229	0.369452	0.422778	0.504144	0.460654	0.367568	0.15139	0.862896	0.357314	0.248912	0.479248	0.5666	0.431805	0.447192	0.41341	0.230609	0.448535	0.415084	0.686985	0.356793	0.305788	0.4558		0.204842	1.00084		0.893814	0.754039	0.551325
hsa-mir-198																													0.999997														1
hsa-mir-199a-1	0.999998			1.22859	0.996486	1	0.717834			0.957477	0.664473				0.644481	1.27072	0.887501	1.56487	0.705012	1.36467		0.6567		0.556004	0.981668	1.65752		0.824794	1.17454	0.771295	1.08672	1.0782	0.568343	0.245557	1.01196	1.41132	0.848395	1.1063	0.968235	0.886538	0.0198119			1.80732		0.999999
hsa-mir-199a-2			0.378049	0.663967	0.170574	0.774229		0.247466	0.311301	0.752835	0.535527				0.181684	1.0885	1.0261	0.26426	0.272455	0.165358	0.337748		1.44862	0.19113	0.470346	0.377175	0.99269	0.295639	0.531798	0.528072	0.659654	0.396199	0.323191	0.765517	1.66667	0.643058	0.436318	0.351598	0.760077	0.496541	1.31527	0.991792	0.945482	0.80795	0.410174	1.31624	0.668878	0.634986	1.07089
hsa-mir-199b								1							1					0.55526										0.999999				1		0.999999			1	1
hsa-mir-19a	1		0.770501		0.378063			0.284366	0.240018	0.278606	0.599627	0.295979	0.208045	0.326958	0.704037	0.382075	0.314871	0.3056	0.336597	0.147421	0.206741	0.358572	0.334503	0.56302	0.228649	0.468333	0.234075	0.131405	0.310837	0.339321	0.430763	0.343458	0.436514	0.29778	0.588012	0.502281	0.59901	0.457812	0.303663	0.094796	1.04588			0.693838	0.392056			0.23355
hsa-mir-19b-1					1			0.550897	1						0.62766	0.999999							0.600984	0.649539										0.44		0.611224			1.74965
hsa-mir-19b-2																				1.69231									0.568967
hsa-mir-200a			0.999999					1										1.1526											0.953949	0.70946	1			1		0.793727
hsa-mir-200b					0.999996																															0.616728
hsa-mir-200c																																			1	0.0202396
hsa-mir-202																														1
hsa-mir-203a																																0.999997
hsa-mir-204															0.866666					0.0411861			0.106984												0.617162	0.866108
hsa-mir-205
hsa-mir-206
hsa-mir-20a								0.515429	0.167084		0.282927				0.0657729			0.888741						0.0894327	0.0260429					0.0450541		0.132071		0.0273372		0.0222129			0.280391				1.00018	0.163146
hsa-mir-20b																				0.0882688									0.982355							0.999998
hsa-mir-21	0.0271186		0.0578027	0.0240759	0.0293664	0.00528318	0.0567537	0.135976	0.0583515	0.00635921	0.0455769	0.0110704	0.00711136	0.017459	0.134975	0.0192034	0.0556835	0.00936777	0.00538055	0.0311951	0.0155353	0.0130818	0.00922877	0.0209403	0.00613351	0.0153853	0.0433284	0.00321584	0.0159861	0.0310026	0.0150014	0.0460235	0.0227165	0.0474568	0.00916729	0.0192279	0.00657841	0.00967833	0.0109587	0.0110984	0.127744		0.220987	0.0859012	0.0827906	0.162002	0.120959	0.116917
hsa-mir-210															1					0.44779				0.869566					0.183824						0.359712											1	1	1
hsa-mir-211																																		0.584795
hsa-mir-212
hsa-mir-214			0.872338	0.877948	0.518832			0.570598	0.375654	0.398786	0.848889		0.446015	1.37462	0.676086	1.376	0.907736		0.507742	0.179828	0.786585	1.69076	1.1102	0.803389	0.0774436	0.284518	0.372811	1.21586	0.228417	0.742739	0.300482	0.371352	0.492183	0.709559		0.426578	1.02243	0.196634	0.842207	0.581089	0.568039	0.717631	0.722956	0.403578		0.766271	0.300352	0.772113	0.725778
hsa-mir-215	0.786405	1		0.860818	0.59624			0.63447	0.999999	1.45616	0.717997	1.37442	0.514019	0.43599	0.802968	1.15176	0.853386	0.853722	0.475279	0.603122	0.999997	0.917609	0.53232	0.591694	0.689872	0.386582	1.48404	0.459283	0.685749	0.472334	0.648186	0.580039	0.677297	0.770581	0.63858	0.531534	0.448758	0.495134	0.783226	0.702118	1
hsa-mir-216a								1										1.10801		0.553718								1.04862
hsa-mir-216b																		0.590393		0.752528		0.21657						0.988884	0.492229						0.285052			0.719999	0.212121
hsa-mir-217
hsa-mir-218-1
hsa-mir-218-2
hsa-mir-219a-1	0.456621	0.322936	0.773354	0.892858	1.10714	1.23077	0.70248		1.475	0.505101	0.737151	1.48459		0.458194	0.376373	0.861804	0.886745	0.520505	0.47663	1.27678	0.653229	0.410855	0.763329	0.577777	1.58143	1.00756		0.618971	1.18043	0.594487	0.65755	0.999382	0.237017	0.927002	0.171926	0.541949	0.352302	0.387487	0.514872	0.314326	0.999516				1.77509		0.736905
hsa-mir-219a-2															0.474467	0.999999	0.999997		0.554684	0.925489					0.385542			0.860792		0.312057				0.678274	1.37143				0.972366	0.203251
hsa-mir-22	0.483882	0.930635	0.719825	0.578352	0.395327	0.653386	0.778016	0.808955	0.883446	0.367893	0.566909	0.705399	0.465085	0.992478	0.594098	0.762974	0.895658	1.06265	0.506855	0.754709	0.599395	0.732314	0.703853	0.772726	0.670382	0.600543	0.620993	0.476813	0.785616	0.819272	0.524827	0.6308	0.916575	0.743824	0.967139	0.408058	0.666225	0.312424	0.769508	0.40885	1.16305	1.26489	0.871056	0.896744	0.770829	0.894757	1.00425	0.648861	0.808005
hsa-mir-221			0.152672					0.174431			0.0956477		0.224006	0.236424	0.136947				0.0809172	0.100125			0.0899889		0.0390854				0.204131		0.186133	0.016368		0.0930834		0.0255085	0.220748	0.0369898	0.123875	0.080496				0.744695			0.332179
hsa-mir-222								0.182649																			1		0.179284	0.090253		0.0331729					0.0942508		0.0647191	0.0590145
hsa-mir-223				0.465839	0.609756	0.27937		0.293496			0.181372	0.577691		0.437917	0.361516			0.530337	0.11383	0.145349	0.386137	0.479248	0.110436	0.381758	0.129429	0.173097			0.245117	0.173275	0.288261	0.148758	0.329184	0.120205	0.438423	0.239445	0.11519		0.323207	0.148002	0.358011	0.00147013	0.417125	0.175239	0.351715	0.158057	0.224061
hsa-mir-224	0.245399			0.0524161	0.0281999			0.267296	0.192582	0.0263296	0.0420823		0.0214939		0.285612		0.0431123	0.0261643	0.0341517				0.0424714	0.0784374	0.0778372	0.0547187	0.0891965	0.0134653	0.14958	0.0850916	0.0170891	0.0419279	0.0849164	0.0749571		0.0603642		0.0676626	0.021061	0.0140178							0.422444
hsa-mir-23a			0.477988	0.480043	0.335705			0.718903	0.4137	0.899084	0.286164	0.441088			0.652478		1.52263	0.328813	0.245235	0.531062		0.715182	0.231754	0.956305	0.534534	0.202429	1.93959	0.269308	0.515905	0.158793	0.580885	0.191242	0.364366	0.376781	0.56072	0.430642	0.634587	0.444483	0.570541	0.260677	0.906778	1.01994	0.601716		1.79505	0.980391			0.960137
hsa-mir-23b			0.0558897		0.0710507		0.0735152	0.270413	0.24906	0.0237164	0.0567829	0.038506	0.0369891	0.0310425	0.145972		0.0515995	0.0186289	0.0139499	0.0297318	0.0559315	0.0555842	0.0114417	0.0561353	0.0255878	0.0121654	0.0271587		0.0743598	0.0284646	0.0208323	0.0780023	0.0401543	0.0581368		0.0265064	0.0163354	0.0110406	0.006069	0.00617469	0.317609		0.356113	0.148843		0.18828	0.000512326	0.162362
hsa-mir-24-1
hsa-mir-24-2				0.818862	1.0776	0.723837		1.02852	0.5		0.829413			1	0.691919	1.68807	0.681034	0.511955	1.47522	0.98571		0.872095	1.7132	0.999998	0.825922		1	0.758975	1.05418	0.444428	0.552591	0.928703	1.26049	0.685415	0.23104	0.979313	1.11449	1.68969	1.23419	0.929123	1.02863
hsa-mir-25		0.762497	0.857022	1.06524	0.569513	0.604878	0.772428	0.946809	0.878769	1.44641	0.502401	0.700655	0.332468	0.679868	0.648994	0.520994	0.791567	0.300033	0.959432	0.695525	0.432416	0.545154	0.54298	0.691865	0.890279	0.941171	1.19834	0.516629	0.715832	0.84726	0.823691	0.870211	0.933867	0.84189	0.587007	0.575295	0.74101	0.73171	0.506101	0.833143	1.05373	1.68463		0.560505	1.02705	1.35706	1.40795	1.50469
hsa-mir-26a-1
hsa-mir-26a-2
hsa-mir-26b			0.315582							0.149031				0.182795	0.181853		0.0470036	0.0671816	0.0484789	0.0225245		0.21239	0.0629724	0.140907		0.129702			0.0773181		0.140784	0.195952	0.120381	0.0522099		0.0305804	0.0589681	0.147479	0.0538901	0.0110951			0.714212
hsa-mir-27a			0.864408	1.08452	0.425			0.387879			0.386699				0.304476	0.393443	0.656119	0.864137	0.418838	0.535796	0.343602	0.78125	0.402626	0.880502	0.734991			0.289175	0.223072			0.356492	0.984703	0.526596	1.22601	0.133157	0.622543	0.252165	0.446345	0.286399	1.13991		0.497089		1.11241
hsa-mir-27b			0.0968538		0.0999792			0.448277	0.368801	0.0344301	0.0420243			0.0150534	0.240391	0.00893297	0.0264037	0.0446956	0.0116875	0.0394168	0.0877157	0.0290642	0.0420705	0.106838	0.0215511	0.0149517	0.130229	0.0194118	0.0180669	0.018737	0.0297138	0.104322	0.0124931	0.0466053	0.0260095	0.0261535	0.0164147	0.0201209	0.0107333	0.00612718	0.038432		0.251974	0.241402		0.102937	0.0222519	0.113852	0.442517
hsa-mir-28			0.843908		0.143472	0.48139		0.6866		0.193124	0.245303	0.244777	0.427611	0.402353	0.116434	0.156159	0.388413	0.13587	0.239904	0.178731			0.147646	0.723631	0.251769	0.361121	0.328261		0.19999	0.340578	0.0877637	0.163036	0.145622	0.125413	0.263041	0.193747	0.215818	0.0713218	0.0916059	0.162522				0.990861
hsa-mir-296										0.999999															0.961044										1.33085	0.35753
hsa-mir-297
hsa-mir-298
hsa-mir-29a			0.27589	0.261096	0.48399			0.226852			0.866575			0.0702604	0.13172		0.119302	0.376552	0.0551399	0.0444372	0.185546	0.174553	0.317018	0.254044	0.0331053		0.215603		0.203226		0.0351385	0.113514	0.11764	0.0715943		0.0594673	0.10801	0.0738762	0.151722	0.0333664			0.840271	0.25547	0.831082	0.329133			0.453799
hsa-mir-29b-1
hsa-mir-29b-2																																							0.48322
hsa-mir-29c	0.388889	0.793478	0.641907	0.885665	0.74022	0.449008	0.364173	0.676012	0.872098	0.125478	0.567151	0.239745	0.661509	0.393126	0.396989	0.715038	0.630516	0.568182	0.477215	0.469796	0.526064	0.535829	0.549448	0.443384	0.487358	0.736632	0.442361	0.824586	0.391076	0.606273	0.495461	0.501032	0.654447	0.561503	0.398882	0.350877	0.198342	0.341837	0.553478	0.525145	1.38268		0.419354	0.641597		0.802441	0.578695	0.689808	1.08826
hsa-mir-301a										1				0.164203				0.098175	0.0577096	0.0508388						0.131879			0.0282991			0.175888		0.39801							0.37863
hsa-mir-302a			0.651516	1.10748		1.41364			1.06977	0.579168	0.663795	0.48442	1.94827	0.893289	1.35524	1.73916		0.994317	0.358768	0.400574	0.721799	1	0.577485	0.804793	1.11668	0.570481	0.518988	0.516943	1.05977	0.284893	1.88748	0.918121	1.08159	0.970793	0.924734	0.798848	0.99529	0.770637	1.01329	0.826663	0.635446			0.720624		1.02059
hsa-mir-302b	1	0.767442		1.043	0.680272	1	0.653463	1.4092	1.13	0.663701	1.16868	0.456759	2.32868	0.648004	1.0883	0.753188	1.0204	0.691764	0.988521	0.882131	0.588234	0.664407	1.28271	0.831228	1.11035	1.12656		0.999483	0.732134	1.01833	0.994402	0.672567	0.626316	0.767077	0.893996	0.81502	0.979788	0.789813	1.12427	0.955161				1.27121		0.949928	1.15617	0.00272727	1.00005
hsa-mir-302c	1		0.823921	1.03728	1.00167	0.863422		0.717391	0.866916	1.16012	1.63915	1.01371	0.574395	1.38277	0.704883	0.547949	0.744585	1.29844	1.66731	1.02847	1.04111	1.29331	1.20552	0.977565	1.38079	1.46906		1.23832	1.68576	0.841916	0.509967	1.02721	1.24614	1.42434	0.817609	0.934184	1.66237	0.985416	0.804325	0.861776	2.01892		1.00011	1.12118			1.23582	1.70798
hsa-mir-30a									0.533807						0.0740676														0.0194024			0.0391144		0.0242695	0.101729
hsa-mir-30b				0.0599162	0.0165755	0.174562				0.0595772			0.0603318		0.0503974	0.03016	0.0680967		0.039298	0.0868147		0.0519616	0.0467564	0.0423937	0.0506867	0.123744	0.0326502	0.0237053	0.262212	0.0511039	0.0788591	0.0289194	0.0219926	0.128136		0.0226416		0.0457121	0.0284418	0.113021
hsa-mir-30c-1
hsa-mir-30c-2
hsa-mir-30d					0.0704228			0.407407			0.203007									0.0556792				0.032213		0.0868058			0.0664452	0.0299221		0.0367512		0.0250284		0.0641769			0.0426926
hsa-mir-30e				0.276878				0.618706	0.874073	0.147819					0.0975743		0.0641821		0.0950356	0.141857				0.205413	0.0368663	0.121722			0.114297			0.105982	0.218427	0.0549773	0.034462	0.0707685		0.0573642	0.0891477	0.029016			0.774029				0.39705
hsa-mir-31								0.729927																		1.34803									0.999999				0.252043
hsa-mir-32	0.559136		0.243783	0.211391	0.107527				0.321812	0.254362	0.261438			0.169924	0.0929421	0.0606712		0.105754	0.206754	0.141896	0.100334		0.0639182	0.41772	0.171871	0.153625	0.495483	0.066247	0.235671	0.170043	0.0379468	0.0829315	0.218152	0.243872	0.217549	0.160384	0.0236939	0.111694	0.0457228	0.0830922
hsa-mir-320a
hsa-mir-320b-1
hsa-mir-320b-2
hsa-mir-320c-1
hsa-mir-320c-2
hsa-mir-320d-1
hsa-mir-320d-2
hsa-mir-320e
hsa-mir-326
hsa-mir-328	0.177778		0.19676				0.0903985	0.295		0.177314	0.0767755				0.0428848	0.0155601	0.0113429	0.0121018		0.167947	0.113285	0.0179701		0.060024		0.0266837	0.253148	0.117893	0.0465149	0.00668747	0.0103073	0.0336979	0.031228	0.0719497	0.0327621	0.0155379	0.0540696		0.0473038	0.0190627	0.14915		0.320664				0.056971
hsa-mir-330				0.999999				0.526626									0.831297			0.679126				1		0.518218		0.223629	0.803874	0.369127	1.35827			1.5	0.976866	0.602541			0.509748	0.840453									1.00014
hsa-mir-331				0.116156	0.324149			0.378505	0.854056		0.288996				0.137722	0.22359	0.199408	0.149698	0.0776108	0.067506	0.204815	0.526167	0.418372	0.20332	0.044964	0.239695	0.225479	0.102142		0.0913655	0.0583014	0.149375	0.192951	0.146179	0.0818776	0.121544		0.088744	0.0518437	0.132902		0.628787	0.998855	0.366849			0.527811
hsa-mir-335																0.128591				0.0886131			0.821192			0.234395			0.0956481	1.07731						0.175171				0.488104
hsa-mir-337										0.999997	1							0.367125	1.10834														1.14231	0.529412	1			0.654217
hsa-mir-338														0.999999	0.435134			0.515698		0.393443									0.451872	0.546218					0.896342		0.592592		0.253901	0.705327
hsa-mir-339																0.100425	0.3157			0.0304182	0.461538					0.136799									0.0681716				0.0281374						1	27.7501
hsa-mir-33a								0.308317							0.0895858												0.671378								0.0327556
hsa-mir-33b																																0.0671263											0.00371055	0.00351591				0.0138303
hsa-mir-340			0.732876		0.212008					0.392561					0.345314				0.0797101	0.218825					0.748754	1.00216	1.625	0.448878	0.403357	0.553647		0.659982	0.0919457	0.566897				1.31901	0.288768	0.0831926	1
hsa-mir-342								0.102041							0.0803213		0.213781							0.196979			0.49844		0.0401132	0.235931					0.869079				0.0185232
hsa-mir-345					1														0.141283					0.30783	0.205555	0.124572	0.323625		0.153847	0.227958		0.231432		0.206258				0.240554	0.269628	0.554318
hsa-mir-346
hsa-mir-34a					0.128783					0.507127	0.273519	0.215447			0.342719	0.104995	0.326669	0.207182	0.0608738	0.0448227		0.384529	0.0379304		0.0491105	0.361492			0.102491	0.201284		0.0591658		0.147925		0.138897	0.160282	0.0584668	0.082072	0.15996						0.004033
hsa-mir-34b
hsa-mir-34c			0.999993																				0.582734																1
hsa-mir-361			0.377232																													0.0343172		0.0384911	0.0924763
hsa-mir-362								0.676057											0.12441	0.135862				0.282029	0.218589	0.111545						0.155157		0.0783392
hsa-mir-363																								0.999998						0.999999
hsa-mir-365a	1	1	0.461526	0.670454	0.890054	1	1	0.398204	0.946237		1.216		0.621514	0.758867	0.582692	1.20151		0.406419	0.369289	0.456824		0.674207		1.05519	1.03321	0.218413		0.663199	0.394355	0.219471	0.36302	0.427272	0.430797	0.393763	0.175889	0.497578		0.33266	0.358528	0.446363		0.00285927
hsa-mir-370								0.924368							0.729891			1.78096		0.808612	0.961535				0.792452				0.260942			0.808811	1.36906	0.334471		0.904849		0.61908	1.45631	0.138397					0.998501	0.845105
hsa-mir-372															1								0.999999							1.45619						0.322834			1.34755
hsa-mir-373														1								0.999998														0.999999			0.971148
hsa-mir-374a						0.999998		0.460527	1.04	0.266666	0.311412		0.658395	0.43394	0.315771	0.230769	0.283048	0.267909	0.141242	0.11262	0.483713		0.435633	0.309027	0.26053	0.210607			0.128893	0.262775	0.262083	0.457062	0.271263	0.524443	0.28882	0.287429	0.072566	0.256741	0.266999	0.0757481	0.581803
hsa-mir-375
hsa-mir-376a-1								0.393587				0.999999																				0.605042					0.78161			0.603174
hsa-mir-376a-2								0.362683							0.491949									1		0.780488								0.529578	0.933333			0.854886		0.783097
hsa-mir-376b					1			0.301177			0.739999				1.43727					0.450658												0.483296		0.333451	4.69474	0.159179	1.5859	1.48072		0.806122
hsa-mir-376c								0.333334							0.370809												0.999998								0.864797
hsa-mir-378a	1	0.426574	1.00869	0.65946	0.275726			0.713452		0.276052				1.13258		0.560554	0.901161	0.703375	0.458383	0.329549			0.410377	0.2785	0.386786	0.471822		0.0942504	0.225121	0.494302	0.371706	0.643714	0.557786	0.49366	1.00215	0.394129	0.453769	0.390308	0.168655	0.180105								1.02512
hsa-mir-378b
hsa-mir-378c
hsa-mir-378e
hsa-mir-378f
hsa-mir-378g
hsa-mir-378h
hsa-mir-378i
hsa-mir-378j
hsa-mir-379					0.999998																								1.22293				0.187978		1.44872
hsa-mir-380								0.909693		0.653698	0.827869		1					0.479839	0.80808				1			1				1			0.853529			0.899986				1.15769
hsa-mir-381						0.963502		0.25457		1.51902					0.447028			0.127646	1				1		0.703704		0.900902					0.769231	0.596294	0.691851		0.595601	0.452553	1.02781		0.608518				0.836989
hsa-mir-383												0.657895			1
hsa-mir-409						0.59		0.441177							0.721312			0.095694						1.00001						1			0.533333	0.661509		0.441177				0.77856						1
hsa-mir-421
hsa-mir-422a
hsa-mir-423	0.281016		0.306749	0.0810371	0.109769			0.227446	0.117233	0.112486	0.11646	0.152439			0.053778		0.135034	0.0906015	0.0237703	0.0203314	0.121241		0.0285732	0.0838785	0.0166743	0.0882732	0.172307		0.0514133	0.0618852	0.045174	0.0634265		0.0202153	0.0483171	0.0288431	0.0124549	0.0295293	0.0269	0.0130391	0.26689			0.235723			0.374355	0.556153
hsa-mir-424								0.191781																															0.0653694
hsa-mir-429
hsa-mir-433					0.75839			0.417318		1.65909	0.849934			0.999996	0.55766			0.748388	0.374463				0.870503				1	1	0.484962	1		0.817203	0.275149		1.22322	0.403596		0.275938	0.921528	0.738928	0.732025			0.999999
hsa-mir-448
hsa-mir-449a																																				0.999999
hsa-mir-449b																		0.999999									1									1
hsa-mir-451a															0.999997												1
hsa-mir-454				0.960339				0.381381					1	0.904345	1.12268	0.541668	1	0.225763	0.223208	0.491771				0.400129	0.63404	1.09792	1	0.547512	1.12537	0.584624	1.01417	0.74495	0.275375	0.858145	0.281409	0.373346	0.627573	1.46373	0.267861	0.842974
hsa-mir-483			0.593156								1.52518	0.908922			0.492816				0.345084					0.326028	0.250558								0.886364	0.541905		0.65895	0.795918							0.020243
hsa-mir-485						1		0.397914			0.661969							0.175285											0.548543			0.490707	0.277195			0.194672								0.503724
hsa-mir-486-1																														0.999998					1
hsa-mir-486-2																														0.999997					1
hsa-mir-487b								0.886245			1				0.830106														1		1			0.172149				2.5		0.41534								1
hsa-mir-488																		0.769841					1						0.462101	0.65035
hsa-mir-489																																			1
hsa-mir-490																		0.712696		0.787708						1.43877	1.67442	0.565103							0.943556	1
hsa-mir-491					0.429623	1.32222		0.958247		0.377608	0.237197	0.249649	0.263157	0.292042	0.888656			0.138748	0.374468	0.205747			0.298195	1.49163	0.349643	0.192109		0.232341	0.0935439	0.468001	0.316129	0.315903	0.33626	0.318133	0.340442	0.476337	0.363385	0.330705	0.175081	0.212215			1.44795		1	1.00019	1.17508
hsa-mir-493								1.50303		1.26416					1.31646											0.999999			0.86331				0.923702			0.430877			1									1
hsa-mir-494								0.53117							0.565164										1				0.999999	0.530173		0.415688		0.67129			0.499998	0.268477		0.42087
hsa-mir-495																													0.871797
hsa-mir-497								0.267857												0.0464869									0.107816	0.288601			0.28999	0.0937324										0.580591
hsa-mir-498
hsa-mir-499a	0.741378	0.875001	0.588236		0.648908	1		0.66415	1	1.34665	0.364268	1.62222	0.584821	1.28595	0.961165	0.414268	0.469543	0.299382	0.509529	0.273039	0.950919	0.653989	0.821919	0.363059	0.296377	0.358108		1.00301	0.44485	0.924282	1.86656	0.900012	0.975347	0.566466	0.519622	0.817764	0.946074	0.311697	0.65627	0.854432						1	1.01634
hsa-mir-502	0.869564							1				0.734513	1		0.999998	1				0.608107									0.187802	1.07059	0.553346	1.26316		0.693334	0.533722	0.609375							1
hsa-mir-503								0.225892							0.207297															0.715448		0.279038				0.127561			0.132317
hsa-mir-504																														1.54054					0.481759
hsa-mir-506								1		0.901859	0.999999				0.621994		0.656522		0.893331	0.755785		1				0.439031			0.442623	1.30687		0.788347			0.867528	1.004		0.763889		1.02038			1					0.999991
hsa-mir-508						1				0.7568					0.218587		0.414285			0.344839		0.999999			0.292254	0.941238				0.999997		1.01832			0.360787	0.854527				1.37374							0.998746
hsa-mir-509-1										0.399845	1						0.288596					1.41667				0.379277		0.352381				0.135496	1		0.857603	0.464779				0.949256			1.00016
hsa-mir-509-2				0.999997						0.322504	1				1.14233		0.892926	1		0.617769						1.2661		2.94286			1	0.375347			1.53904	0.852101				0.661836			1				1.49209
hsa-mir-509-3				0.586776				1		0.596862					0.659113		0.842475			0.378377						1.48638		1			0.415361	0.459349			0.896113	0.695531		0.991668		0.15593			1		0.99998
hsa-mir-511			0.286344		0.186765			0.409442	0.429349	0.175093	0.161055	0.098293	0.108814		0.33119					0.0910596	0.238622	0.075909	0.223887		0.280887			0.222921	0.0509726	0.0709757	0.190689	0.2078	0.056898	0.189031	0.224191	0.106588	0.212847	0.23085	0.115564	0.12585			0.0219467	0.0330253			0.0469535
hsa-mir-512-1																													1
hsa-mir-512-2																											0.48048		0.499999
hsa-mir-513a-1										0.787856					0.547912		1.03715		0.999999	0.683132						0.515055						0.455819			0.514866	0.717358				0.518145
hsa-mir-516a-1																																			1.21875
hsa-mir-516a-2
hsa-mir-517a
hsa-mir-518b
hsa-mir-519a-1																													0.988506						0.657114
hsa-mir-519a-2
hsa-mir-519b																											0.454545
hsa-mir-519c																											0.40708	0.292683	1
hsa-mir-519d
hsa-mir-519e																																			1.17813
hsa-mir-520b																		0.732757
hsa-mir-520c																														1
hsa-mir-520e
hsa-mir-520h
hsa-mir-521-1
hsa-mir-521-2
hsa-mir-524
hsa-mir-542									1																			0.999998	1.42769
hsa-mir-544a
hsa-mir-548a-1
hsa-mir-548a-2
hsa-mir-548a-3				0.37051		0.93651		0.431034						1	0.412588			0.266226	0.398191	0.802982	0.467654	0.438292				1.03704	0.225989	0.333333	0.23572	0.754336	0.34316	0.266889	1.21236	0.977777	0.432854	0.973335	0.411483	0.373383	1.09091	0.161473
hsa-mir-548aa-2	0.63846			1	0.315			0.653344			0.639342				0.716949			1.19044	0.514706	0.606294			0.654444		0.748966	0.995661		0.519287	0.340573	0.301507	0.806424	0.167785	0.184672	0.248227	0.564973	0.404042	0.317908	0.230309	0.424055	0.788506
hsa-mir-548ab
hsa-mir-548ac
hsa-mir-548ad
hsa-mir-548ah
hsa-mir-548ai
hsa-mir-548ak
hsa-mir-548al
hsa-mir-548am
hsa-mir-548an
hsa-mir-548ao
hsa-mir-548ap
hsa-mir-548aq
hsa-mir-548ar
hsa-mir-548as
hsa-mir-548at
hsa-mir-548au
hsa-mir-548av
hsa-mir-548aw
hsa-mir-548ax
hsa-mir-548ay
hsa-mir-548az
hsa-mir-550a-2			0.751775	0.549021	0.175648	0.988849		0.421999		0.324109	0.305498	0.374533		0.584139	0.295828	0.164597	0.198173	0.32254	0.267618	0.165745		0.306505	0.383982	0.123116	0.0986004			0.362978	0.231487	0.0889216	0.296933	0.357004	0.310352	0.477859	0.560351	0.343497	0.226577	0.178077	0.0992689	0.230534							1
hsa-mir-550a-3			0.285715		0.164338	1.07087			0.64935		0.591712		0.436275	0.636942	0.2144	0.175812	0.373808	0.485039	0.408643	0.136363		0.534722	0.14324	0.169207	0.204188	0.400419		0.649054	0.731733	0.582698	0.268359	0.32396	0.150509	0.405056	0.367951	0.0954331	0.338219	0.232251	0.23317	0.177721							0.666224
hsa-mir-551a
hsa-mir-559
hsa-mir-574			0.818181		0.574219	1.06166								0.525996	0.560768	0.342465	0.223714	0.475071	0.416317	0.123239	0.320878	0.249267	0.293825	0.293925	0.28017	0.253309	0.278164	0.228013	0.128335	0.360311	0.119095	0.172005	0.214325	0.290471	0.0788023	0.596821	0.424079	0.144361	0.0413139	0.0938065	0.291704		1.00035		0.71756	0.321342	0.79926	0.10685
hsa-mir-580			0.666665							1		0.98182		0.485247		0.438886	0.651376		0.406806	0.477129			1.16831	0.433289	0.439308	1.16903		0.240422	0.516473	0.915586	0.607472	0.273972	0.580278	0.297002	1.25166	0.476319		0.151076	0.746216	1.61477			1.06054
hsa-mir-582	0.999999						1			0.457311					0.312044				0.609878	0.0885348					0.741745			0.203463	0.888888	0.811112				0.305085		0.234042		0.127575	0.238521	0.165209				1.07679
hsa-mir-584					1						1						0.999999		0.999995	1.19639			1		1					0.977099		1				0.812183				1.60081
hsa-mir-590	0.411157	0.795449	0.676327	0.51859	0.753071			0.282009	1.24138	0.601203	0.264106	0.380949	0.666667	0.349388	0.480764	0.171669	0.394645	0.208321	0.306741	0.589643	0.471628	0.255051	0.234258	0.47676	0.48594	0.480438	0.542877	0.107475	0.297521	0.502577	0.41604	0.617206	0.166506	0.497785	0.331552	0.380405	0.134255	0.350315	0.482183	0.383961	0.69436			0.594731			1.54079	0.651643
hsa-mir-593	1.85081		0.630768	0.278552	0.775563	0.789115		1.64211		0.59773	0.891712	0.796877		0.770501	0.803241	0.779218	0.373586	0.646672	1.34035	0.518859	1.94173	0.469169	0.706507	0.849369	0.906392	0.63846	1.19756	0.792434	0.857323	0.624877	0.458593	0.576329	0.809936	0.890846	1.25371	0.782607	0.719867	0.547362	0.734523	0.638038	0.110367	1.00101		1.74532	0.852054	0.635061	1.83249		1.02046
hsa-mir-596
hsa-mir-602
hsa-mir-610
hsa-mir-615
hsa-mir-616	0.312525		0.359809	0.629213	0.776171			1.4521	0.365244	0.669047	0.341613	0.514644		0.636744	0.380426		0.338793	0.630037	0.535931	0.334812	0.511604	0.296757	0.657895	0.26143	0.257973	0.120866	0.450759	0.253598	0.358106	0.280461	0.37747	0.28058	0.258695	0.398586	0.44291	0.300817	0.457066	0.353736	0.356704	0.348072	0.433978	1.08893	0.926501	0.148171			0.532049	1.04394
hsa-mir-6165
hsa-mir-622
hsa-mir-625	0.999999							0.979729					0.552631					0.308703									1	0.338462	0.255843	0.882032						0.0648415		0.787635	0.099651
hsa-mir-629			0.418604		0.196224						0.763635	0.608501			0.36147		0.882523	0.181652	0.068823	0.196821	0.558951			1.15544	0.219442	0.107066		0.245902	0.140891			0.139352	0.383166		0.255916	0.110021		0.157791	0.079447	0.0589302
hsa-mir-632																																									1
hsa-mir-636
hsa-mir-637
hsa-mir-642a	0.999999										0.852631								0.507192	0.553697		1.02778						0.615659	0.368499	0.999999			0.270195					1
hsa-mir-642b	0.999999										0.852628								0.507193	0.553077		1.07832						0.602787	0.35949	1			0.270195					1
hsa-mir-650
hsa-mir-657
hsa-mir-661
hsa-mir-663a
hsa-mir-664a	0.740822		0.918878	1.00227	0.566198	0.748284	1	0.897978		1.04044	0.42857	0.811597	1.01005	0.648507	0.777851	1.08186	1.37118	0.875821	0.741503	0.530743	1.11219	0.922605	0.839268	1.18553	0.94337	1.10262	0.726476	0.762382	0.683796	0.824118	0.911471	0.592158	0.550007	0.620021	0.763235	0.827878	1.04523	0.77571	0.71174	0.873547	0.523687		0.251619	0.569712	0.410863		0.774846
hsa-mir-675	1.24293	0.890269	1.25037	0.849447	1.11655	1.08853	1.04743	0.604591	0.858372	1.24986	1.29489	1.2999	1.06666	1.4452	0.843412	1.03426	0.803457	0.986204	1.06055	0.993125	1.02429	1.06335	0.957577	0.768682	0.942867	1.06611	1.07409	0.70703	0.882069	0.806795	0.853649	0.962689	0.756491	1.06521	1.21056	0.994197	1.05929	0.941152	0.962382	1.08829	1.06176	0.974138	1.22105	1.22279	1.03873	1.0165	1.25554	1.11648	1.1502
hsa-mir-7-1
hsa-mir-7-2
hsa-mir-7-3
hsa-mir-708								1.62162												0.651741															0.290556
hsa-mir-7515
hsa-mir-760
hsa-mir-874			0.999999		0.446429								1					0.958693		0.906026	0.478087		1.38658		0.773008		1	0.507897	0.256459		0.373723	0.71895	0.169956	1.4019	1.19758	1.1036	1.83804	0.302505	0.352066	0.253387							1
hsa-mir-885										0.601944	0.794518	0.392975			0.969376	0.294831	0.446903		0.118162					0.205665	0.180118	0.239521	0.453462	0.116823	0.999999	0.803533		0.338901	0.589168	0.327791	0.174348	0.203666	0.0627625	0.109274	0.733576	0.0310827				1.02718			0.606422
hsa-mir-9-1																														0.179211					0.241392		0.335896
hsa-mir-9-2																							0.999999						0.751381						1
hsa-mir-9-3
hsa-mir-92a-1																								0.441342								1											1
hsa-mir-92a-2																				0.999998				1
hsa-mir-92b
hsa-mir-93		1.63417	0.338485		0.196825	0.522876	0.445749	0.230415	0.359305	0.30722	0.465412	0.224215	0.253388	0.370891	0.424947	0.508505	0.21506	0.0985815	0.279253	0.111593	0.0339385	0.461825	0.0750057	0.493935	0.234916	0.166531	0.217392	0.178314	0.174954	0.244393	0.163324	0.341313	0.386849	0.146478	0.21962	0.162846	0.121881	0.1999	0.0800202	0.309031			1.13886	0.614054	0.00156967		0.56684	1.17505	0.959657
hsa-mir-95					0.415095						1	0.782607							1.03704	0.35452			0.551369	1.02362	0.933768		1			0.182815	0.712	0.90358	0.864555		1	0.319258		0.999997	0.154343	0.0716905				0.999999			1
hsa-mir-96																																			0.23597
hsa-mir-98				0.371057					0.206186		0.276625				0.230675								0.0883001	0.0528682	0.115916								0.210704	0.0568873	0.0952531	0.0237276		0.135081	0.0128296	0.0643254			0.124732					0.156889
hsa-mir-99a			0.121152	1	0.190776			1	0.446657	0.328179	0.251506	0.331615		0.148573	0.444445	0.0214018	0.0650232	0.268724	0.209513	0.14223	0.540965		0.0933814	0.118111	0.274725	0.0778394			0.0392491	0.0592154		0.0642519	0.0480077	0.755731		0.198575		0.338364		0.0922541			0.996841	0.68243			0.741193	1.83851
hsa-mir-99b				1				0.427627							0.360996			0.66833	0.999998	0.4597								0.374097	0.912999	1.78302				1					0.68489	1.47347						1.62645	0.562758		1.01797
